# Analysis of coagulation factor IX in bioreactor cell culture medium predicts yield and quality of the purified product

**DOI:** 10.1101/2020.06.03.131177

**Authors:** Lucia F. Zacchi, Dinora Roche Recinos, Cassandra L. Pegg, Toan K. Phung, Mark Napoli, Campbell Aitken, Vanessa Sandford, Stephen M. Mahler, Yih Yean Lee, Benjamin L. Schulz, Christopher B. Howard

## Abstract

Coagulation factor IX (FIX) is a highly complex post-translationally modified human serum glycoprotein and a high-value biopharmaceutical. The quality of recombinant FIX (rFIX), especially complete γ-carboxylation, is critical for rFIX clinical efficacy. Changes in bioreactor operating conditions can impact rFIX production and occupancy and structure of rFIX post-translational modifications (PTMs). We hypothesized that monitoring the bioreactor cell culture supernatant with Data Independent Acquisition Mass Spectrometry (DIA-MS) proteomics would allow us to predict product yield and quality after purification. With the goal of optimizing rFIX production, we developed a suite of MS proteomics analytical methods and used these to investigate changes in rFIX yield, γ-carboxylation, other PTMs, and host cell proteins during bioreactor culture and after purification. Our methods provided a detailed overview of the dynamics of site-specific PTM occupancy and abundance on rFIX during production, which accurately predicted the efficiency of purification and the quality of the purified product from different culture conditions. In addition, we identified new PTMs in rFIX, some of which were near the GLA domain and could impact rFIX GLA-dependent purification efficiency and protein function. The workflows presented here are applicable to other biologics and expression systems, and should aid in the optimization and quality control of upstream and downstream bioprocesses.
