## Supplementary Table S2 for "Analysis of coagulation factor IX in bioreactor cell culture medium predicts yield and quality of the purified product"

### Sheet: N-glycans
List of N-glycans added (LacNAc extensions bolded)
HexNAc(1)	%	203.079
HexNAc(2)	%	406.159
HexNAc(1)Fuc(1)	%	349.137
HexNAc(2)Fuc(1)	%	552.217
HexNAc(2)Hex(1)	%	568.212
HexNAc(2)Hex(3)	%	892.317
HexNAc(2)Hex(3)Fuc(1)	%	1038.38
HexNAc(2)Hex(4)	%	1054.37
HexNAc(2)Hex(4)Fuc(1)	%	1200.43
HexNAc(2)Hex(5)	%	1216.42
HexNAc(2)Hex(5)Fuc(1)	%	1362.48
HexNAc(2)Hex(6)	%	1378.48
HexNAc(2)Hex(7)	%	1540.53
HexNAc(2)Hex(8)	%	1702.58
HexNAc(2)Hex(9)	%	1864.63
HexNAc(3)Hex(3)	%	1095.4
HexNAc(3)Hex(3)Fuc(1)	%	1241.45
HexNAc(3)Hex(4)	%	1257.45
HexNAc(3)Hex(4)Fuc(1)	%	1403.51
HexNAc(3)Hex(5)	%	1419.5
HexNAc(3)Hex(6)	%	1581.56
HexNAc(4)Hex(3)	%	1298.48
HexNAc(4)Hex(3)Fuc(1)	%	1444.53
HexNAc(4)Hex(4)	%	1460.53
HexNAc(4)Hex(4)Fuc(1)	%	1606.59
HexNAc(4)Hex(4)Fuc(1)Pent(1)	%	1738.63
HexNAc(4)Hex(5)	%	1622.58
HexNAc(4)Hex(5)Fuc(1)	%	1768.64
HexNAc(4)Hex(5)Fuc(0)NeuAc(1)	%	1913.68
HexNAc(4)Hex(5)Fuc(1)NeuAc(1)	%	2059.73
HexNAc(4)Hex(5)Fuc(0)NeuAc(2)	%	2204.77
HexNAc(4)Hex(5)Fuc(1)NeuAc(2)	%	2350.83
HexNAc(4)Hex(5)Fuc(0)NeuAc(2)NeuGc(0)Na(1)	%	2226.75
HexNAc(4)Hex(5)Fuc(1)NeuAc(2)NeuGc(0)Na(1)	%	2372.81
HexNAc(4)Hex(5)Fuc(0)NeuAc(1)NeuGc(1)	%	2220.77
HexNAc(4)Hex(5)Fuc(1)NeuAc(1)NeuGc(1)	%	2366.83
HexNAc(4)Hex(5)Fuc(0)NeuAc(0)NeuGc(2)	%	2236.76
HexNAc(4)Hex(5)Fuc(1)NeuAc(0)NeuGc(2)	%	2382.82
HexNAc(4)Hex(5)Fuc(1)NeuGc(1)	%	2075.73
HexNAc(4)Hex(6)Fuc(1)NeuAc(1)	%	2221.79
HexNAc(4)Hex(6)Fuc(1)NeuGc(1)	%	2237.78
HexNAc(4)Hex(7)	%	1946.69
HexNAc(4)Hex(7)Fuc(1)	%	2092.75
HexNAc(4)Hex(6)	%	1784.63
HexNAc(4)Hex(6)Fuc(1)	%	1930.69
HexNAc(5)Hex(4)	%	1663.61
HexNAc(5)Hex(4)Fuc(1)	%	1809.67
HexNAc(5)Hex(5)Fuc(1)	%	1971.72
HexNAc(5)Hex(5)Fuc(1)NeuAc(1)	%	2262.81
HexNAc(5)Hex(5)Fuc(1)NeuAc(2)	%	2553.91
HexNAc(2)Hex(2)	%	730.264
HexNAc(3)Hex(4)NeuAc(1)	%	1548.54
HexNAc(3)Hex(5)NeuAc(1)	%	1710.6
HexNAc(3)Hex(6)	%	1581.56
HexNAc(3)Hex(6)NeuAc(1)	%	1872.65
HexNAc(3)Hex(6)Fuc(1)NeuAc(1)	%	2018.71
HexNAc(4)Hex(4)NeuAc(1)	%	1751.62
HexNAc(4)Hex(4)NeuAc(1)Na(1)	%	1773.61
HexNAc(4)Hex(5)NeuAc(1)Na(1)	%	1935.66
HexNAc(4)Hex(5)NeuAc(2)Na(2)	%	2248.74
HexNAc(4)Hex(5)Fuc(1)NeuAc(1)Na(1)	%	2081.72
HexNAc(4)Hex(5)Fuc(1)NeuAc(2)Na(2)	%	2394.79
HexNAc(4)Hex(6)NeuAc(1)	%	2075.73
HexNAc(4)Hex(6)Fuc(1)NeuAc(1)	%	2221.79
HexNAc(4)Hex(6)Fuc(1)NeuAc(1)Na(1)	%	2243.77
HexNAc(5)Hex(3)	%	1501.56
HexNAc(5)Hex(4)	%	1663.61
HexNAc(5)Hex(5)	%	1825.66
HexNAc(5)Hex(5)Fuc(1)	%	1971.72
HexNAc(5)Hex(5)NeuAc(1)	%	2116.76
HexNAc(5)Hex(6)NeuAc(1)	%	2278.81
HexNAc(5)Hex(6)NeuAc(2)	%	2569.9
HexNAc(6)Hex(3)	%	1704.63
HexNAc(6)Hex(3)Fuc(1)	%	1850.69
HexNAc(6)Hex(3)Fuc(1)NeuAc(1)	%	2141.79
HexNAc(6)Hex(3)Fuc(1)NeuAc(2)	%	2432.88
HexNAc(6)Hex(4)NeuAc(1)	%	2157.78
HexNAc(6)Hex(4)NeuAc(2)	%	2448.88
HexNAc(6)Hex(7)NeuAc(1)	%	2643.94
HexNAc(7)Hex(8)NeuAc(1)	%	3009.07
HexNAc(8)Hex(9)NeuAc(1)	%	3374.21
HexNAc(5)Hex(6)	%	1987.71
HexNAc(6)Hex(7)	%	2352.85
HexNAc(7)Hex(8)	%	2717.98
HexNAc(8)Hex(9)	%	3083.11
HexNAc(5)Hex(6)Fuc(1)NeuAc(1)	%	2424.87
HexNAc(6)Hex(7)Fuc(1)NeuAc(1)	%	2790
HexNAc(7)Hex(8)Fuc(1)NeuAc(1)	%	3155.13
HexNAc(5)Hex(6)Fuc(1)	%	2133.77
HexNAc(6)Hex(7)Fuc(1)	%	2498.9
HexNAc(7)Hex(8)Fuc(1)	%	2864.04
HexNAc(8)Hex(9)Fuc(1)	%	3299.17

### Sheet: O-glycans
List of O-glycans added.
	Trypsin	GluC	AspN	Chymotrypsin
HexNAc(1)Hex(1)NeuAc(1) @ OGlycan | rare1	x	x	x	x
HexNAc(1)Hex(1)NeuAc(2) @ OGlycan | rare1	x	x	x	x
Hex(1)Pent(1) @ OGlycan | rare2	x	x	x	x
Hex(1)Pent(2) @ OGlycan | rare2	x	x	x	x
HexNAc(1)Hex(1)Fuc(1)NeuAc(1) @ OGlycan | rare2	x	x	x	x
HexNAc(1)Hex(1)NeuGc(1) @ OGlycan | rare1	x	x	x	x
HexNAc(1)Hex(1)NeuAc(1)NeuGc(1) @ OGlycan | rare1	x	x	x	x
HexNAc(1)Hex(1)NeuGc(2) @ OGlycan | rare1	x	x	x	x
HexNAc(1)Hex(1)Fuc(1)NeuGc(1) @ OGlycan | rare1	x	x	x	x
Hex(2)Pent(2) @ OGlycan | rare1			x	x
Hex(2)Pent(2)NeuAc(1) @ OGlycan | rare1			x	x
The X indicates these glycans were added to the Byonic searches with the specific proteases.
