## Supplementary Table S12 for "Analysis of coagulation factor IX in bioreactor cell culture medium predicts yield and quality of the purified product"

### Sheet: H1_ANALYSIS
	Cell growth and productivity curves
	H1 Bioreactor
		Culture time	Viable cell density	Viability	Total cells	IVCD (Area under curve)	Specific gowth rate
		t (h)	x (109 cells/L)	(%)	x (109 cells/L)	(109 cells*hr/L)	µ (h-1)	LN(x)
	WD	0	0	0	0	--	--
	0	1.05	0.35	99.1	0.36	0	#N/A	-1.04982
	1	23.09	0.65	98.7	0.66	11.02	0.0280871	-0.430783
	2	47.02	1.35	99	1.37	34.95	0.0305427	0.300105
	3	73.39	2.94	98.3	2.99	91.5137	0.0295148	1.07841
	4	94.15	5.04	98.4	5.12	174.346	0.0259632	1.61741
	5	118.48	8.52	99	8.61	339.303	0.0215787	2.14242
	6	146.56	11.85	98.3	12.05	625.298	0.011749	2.47233
	7	166.52	16.83	98.5	17.09	911.525	0.0175769	2.82316
	8	190.42	13.87	98.4	14.09	1278.39	-0.00809351	2.62973
	9	215.15	13.23	97.9	13.51	1613.48	-0.00191028	2.58249
	10	239.07	11.99	97	12.36	1915.11	-0.0041143	2.48407
	11	262.22	12.34	97	12.72	2196.73	0.0012429	2.51285
	12	286.58	11.93	95.6	12.48	2492.34	-0.0013871	2.47906
	13	310.5	11.037	93.42	11.815	2767.03	-0.00325263	2.40125
	Metabolic data
	H1 Bioreactor
						NovaFLEX Data
						Glutamine (Gln)	Lactate (Lac)	Ammonium (NH4+)
		Time	Viable cell density,	IVCD	Total cells,
	WD	t (h)	x (109 cells/L)	(109 cells*hr/L)	x (109 cells/L)	mM	g/L	mM
	PRE	0	0	--	0	0	0	0.27
	0	1.05	0.35	0	0.36	0	0	0.47
	1	23.09	0.65	11.02	0.66	0	0	0.56
	2	47.02	1.35	34.95	1.37	0.16	0.44	0.71
	3	73.39	2.94	91.5137	2.99	0.12	0.9	1.62
	4	94.15	5.04	174.346	5.12	0.35	1.38	2.33
	5	118.48	8.52	339.303	8.61	0.58	1.6	3.01
	6	146.56	11.85	625.298	12.05	0.13	1.25	2.46
	7	166.52	16.83	911.525	17.09	0.2	0.99	2.71
	8	190.42	13.87	1278.39	14.09	0.57	0.66	3.08
	9	215.15	13.23	1613.48	13.51	1	0.28	3.33
	10	239.07	11.99	1915.11	12.36	1.88	0.22	4.4
	11	262.22	12.34	2196.73	12.72	2.47	0.28	5.29
	12	286.58	11.93	2492.34	12.48	2.5	0.3	6.92
	13	310.5	11.037	2767.03	11.815	2.11	0.33	9.16

### Sheet: H2_ANALYSIS
	Cell growth and productivity curves
	H2 Bioreactor
		Culture time	Viable cell density	Viability	Total cells	IVCD (Area under curve)	Specific gowth rate
		t (h)	x (109 cells/L)	(%)	x (109 cells/L)	(109 cells*hr/L)	µ (h-1)	LN(x)
	WD	0	0	0	0	--	--
	0	1.06	0.35	99.1	0.36	0	#N/A	-1.04982
	1	23.04	0.65	98.7	0.66	10.99	0.0281637	-0.430783
	2	46.97	1.36	98.6	1.38	35.0397	0.0308511	0.307485
	3	73.34	3.12	98.6	3.17	94.1085	0.0314884	1.13783
	4	94.14	5.29	99	5.35	181.572	0.0253839	1.66582
	5	118.46	8.54	98.8	8.65	349.745	0.0196934	2.14476
	6	147.02	13.34	98.5	13.55	662.192	0.0156165	2.59077
	7	166.93	14.09	98.2	14.34	935.257	0.00274728	2.64547
	8	190.43	15	97	15.46	1277.06	0.00266319	2.70805
	9	215.05	14.03	96.4	14.56	1634.42	-0.00271537	2.6412
	10	239.04	13.49	94.8	14.24	1964.53	-0.00163607	2.60195
	11	262.21	12.95	94.3	13.73	2270.83	-0.00176318	2.5611
	12	286.98	12.77	88.2	14.49	2589.38	-0.000565083	2.5471
	13	310.45	11.63	77.34	15.034	2875.71	-0.00398427	2.45359
	Metabolic data
	H2 Bioreactor
						NovaFLEX Data
						Glutamine (Gln)	Lactate (Lac)	Ammonium (NH4+)
		Time, t	Viable cell density, x	IVCD	Total cells
	WD	h	109 cells/L	(109 cells*hr/L)	x (109 cells/L)	mM	g/L	mM
	PRE	0	0	--	0	0	0	0.3
	0	1.06	0.35	0	0.36	0	0	0.48
	1	23.04	0.65	10.99	0.66	0	0	0.56
	2	46.97	1.36	35.0397	1.38	0.18	0.39	0.84
	3	73.34	3.12	94.1085	3.17	0.12	0.82	1.65
	4	94.14	5.29	181.572	5.35	0.3	1.33	2.49
	5	118.46	8.54	349.745	8.65	0.34	1.52	2.75
	6	147.02	13.34	662.192	13.55	0	1.25	2.99
	7	166.93	14.09	935.257	14.34	0	0.73	2.54
	8	190.43	15	1277.06	15.46	0	0.35	2.05
	9	215.05	14.03	1634.42	14.56	0	0.21	2.11
	10	239.04	13.49	1964.53	14.24	0.18	0.25	2.54
	11	262.21	12.95	2270.83	13.73	0.08	0.41	3.17
	12	286.98	12.77	2589.38	14.49	0	0.9	3.91
	13	310.45	11.63	2875.71	15.034	0	1.41	4.85
