## Supplementary Table S17 for "Analysis of coagulation factor IX in bioreactor cell culture medium predicts yield and quality of the purified product"

### Sheet: Sheet1
Fig and Table	Name of file	Type			FIX variant			Enzyme used					Replicate
			Purified	Supernantant	Plasma derived FIX	H1 FIX	H2 FIX	Trypsin	GluC	Chymotrypsin	AspN	PNGase F	1	2	3	Notes
Fig. 4 Table 1	20181106_Schulz_Luci_FIX	DDA	x		FIX			T	G			P	a	b
Fig. 4 Table 1	20181106_Schulz_Luci_FIX	DDA	x		FIX			T	G			P	a	b
Fig. 4 Table 1	20181106_Schulz_Luci_FIX	DDA	x		FIX			T	G			P	a	b
Fig. 4 Table 1	20181106_Schulz_Luci_H1	DDA	x			H1		T	G			P	a	b
Fig. 4 Table 1	20181106_Schulz_Luci_H1	DDA	x			H1		T	G			P	a	b
Fig. 4 Table 1	20181106_Schulz_Luci_H1	DDA	x			H1		T	G			P	a	b
Fig. 4 Table 1	20181106_Schulz_Luci_H2	DDA	x				H2	T	G			P	a	b
Fig. 4 Table 1	20181106_Schulz_Luci_H2	DDA	x				H2	T	G			P	a	b
Fig. 4 Table 1	20181106_Schulz_Luci_H2	DDA	x				H2	T	G			P	a	b
Fig. 4 Table 1	20190509_BenSchulz_Luci_pdFIX	DDA	x		FIX					Ch	AspN	P	a	b
Fig. 4 Table 1	20190509_BenSchulz_Luci_pdFIX	DDA	x		FIX					Ch	AspN	P	a	b
Fig. 4 Table 1	20190509_BenSchulz_Luci_pdFIX	DDA	x		FIX					Ch	AspN	P	a	b
Fig. 4 Table 1	20190509_BenSchulz_Luci_H1	DDA	x			H1				Ch	AspN	P	a	b
Fig. 4 Table 1	20190509_BenSchulz_Luci_H1	DDA	x			H1				Ch	AspN	P	a	b
Fig. 4 Table 1	20190509_BenSchulz_Luci_H1	DDA	x			H1				Ch	AspN	P	a	b
Fig. 4 Table 1	20190509_BenSchulz_Luci_H1	DDA	x				H2			Ch	AspN	P	a	b
Fig. 4 Table 1	20190509_BenSchulz_Luci_H2	DDA	x				H2			Ch	AspN	P	a	b
Fig. 4 Table 1	20190509_BenSchulz_Luci_H2	DDA	x				H2			Ch	AspN	P	a	b
Fig. 3	20190628_Schulz_Luci_GLA_6.1	DDA	x			x		x					1
Fig. 3	20190628_Schulz_Luci_GLA_7.1	DDA	x				x	x					1
Fig. 3	20190628_Schulz_Luci_GLA_8.1	DDA		Day 13		x		x					1
Fig. 3	20190628_Schulz_Luci_GLA_9.1	DDA		Day 13			x	x					1
Fig. 3	20190628_Schulz_Luci_GLA_6	DIA	x			x		x					1	2	3
Fig. 3	20190628_Schulz_Luci_GLA_7	DIA	x				x	x					1	2	3
Fig. 3	20190628_Schulz_Luci_GLA_8	DIA		Day 13		x		x					1	2	3
Fig. 3	20190628_Schulz_Luci_GLA_9	DIA		Day 13			x	x					1	2	3
Fig. 2, 3, 5, 6, and 7	20190204_Schulz_Luci_4	DDA		Day 2		x		x
Fig. 2, 3, 5, 6, and 7	20190204_Schulz_Luci_13	DDA		Day 5		x		x
Fig. 2, 3, 5, 6, and 7	20190204_Schulz_Luci_25	DDA		Day 9		x		x
Fig. 2, 3, 5, 6, and 7	20190204_Schulz_Luci_37	DDA		Day 13		x		x
Fig. 2, 3, 5, 6, and 7	20190204_Schulz_Luci_43	DDA		Day 2		x		x
Fig. 2, 3, 5, 6, and 7	20190204_Schulz_Luci_52	DDA		Day 5		x		x
Fig. 2, 3, 5, 6, and 7	20190204_Schulz_Luci_64	DDA		Day 9		x		x
Fig. 2, 3, 5, 6, and 7	20190204_Schulz_Luci_76	DDA		Day 13		x		x
Fig. 2, 3, 5, 6, and 7	20190204_Schulz_Luci_Fr	DDA	x	x		x	x	x				x				Reverse phased high pH fractionation
Fig. 2, 3, 5, 6, and 7	20190204_Schulz_Luci_FIXa	DDA	x		x			T				P
Fig. 2, 3, 5, 6, and 7	20190204_Schulz_Luci_H1a	DDA	x			x		T				P
Fig. 2, 3, 5, 6, and 7	20190204_Schulz_Luci_H2a	DDA	x				x	T				P
Fig. 2, 3, 5, 6, and 7	20190204_Schulz_Luci_1 to 39	DIA		Day 1 to 13		x		x					1	2	3
Fig. 2, 3, 5, 6, and 7	20190204_Schulz_Luci_40 to 78	DIA		Day 1 to 13			x	x					1	2	3
Fig. 2, 3, 5, 6, and 7	20190204_Schulz_Luci_FIXa	DIA	x		x			T				P	a	b	c
Fig. 2, 3, 5, 6, and 7	20190204_Schulz_Luci_H1a	DIA	x			x		T				P	a	b	c
Fig. 2, 3, 5, 6, and 7	20190204_Schulz_Luci_H2a	DIA	x				x	T				P	a	b	c
Notes on how to interpret this table:
The DDA experiments for Fig 4 were done in duplicate.
The DIA experiments were always in triplicate.
The replicates for DIA files are called either .1 .2 or .3 for the Fig 3 experiment, or a, b, or c for the other experiments.
For the supernatant samples, the name in the files are coded as follows. Day 1 bioreactor H1: replicates 1, 2, 3. Day 2 bioreactor H1: replicates 4, 5, 6. Day 3 bioreactor H1: replicates 7, 8, 9. And so on until Day 13 bioreactor H1: replicates 37, 38, 39. Then Bioreactor H2 begins.
There was an issue with sampling in Day 8 for both bioreactors and the samples were not used for most experiments, and were also not included in the fractionation.
